# Geographic Distribution of a Missense Mutation in the *KRT38* Gene and Its Association with Heat Tolerance in Chinese Indigenous Cattle Breeds

**DOI:** 10.1101/2023.10.24.563762

**Authors:** Jialei Chen, Xin Liu, Jianyong Liu, Jicai Zhang, Bizhi Huang, Chuzhao Lei

## Abstract

**Context:** China has a vast area across many temperature zones and a variety of cattle breeds. These cattle resources are ideal models to research their adaptability to the environment. The *KRT38* gene is an acidic protein, and its coding product can be used as a component of hair production.

**Aims:** The objective of this study was to investigate the diversity of the *KRT38* gene in Chinese local cattle and the association of different genotypes with mean temperature (T), relative humidity (RH) and temperature humidity index (THI).

**Methods:** A missense mutation g.41650738 A > G in the *KRT38* gene was screened from the database of bovine genomic variation (BGVD), was genotyped in a total of 246 samples from 15 local cattle breeds in China by PCR amplification and sequencing. Finally, the correlation between the locus and the three climatic factors was analysed.

**Key results:** We successfully obtained the frequency of this SNP in three groups of cattle in northern, central and southern China. The frequency of allele A gradually declined from north to south, while the frequency of allele G showed the opposite trend with a clear geographic distribution.

**Conclusions:** Our results indicate that *KRT38* variation in Chinese indigenous cattle might be linked to heat tolerance.

**Implications:** Our analysis may support in finding out its importance as a genetic signal for heat tolerance in cattle reproduction and genetics.
