## Supplementary file for "Geographic Distribution of a Missense Mutation in the *KRT38* Gene and Its Association with Heat Tolerance in Chinese Indigenous Cattle Breeds"

### Sheet: Table S1
Table S1 Distribution of 15 cattle breeds of China
Geographical grouping	Breeds(codes)	Sample size	Locality	Bovine classification	Annual mean temperature(℃)	Annual mean humidity(%)	Temperature humidity index (THI)	East longitude (°E)	North latitude (°N)
Northern group	Kazakh (KZ)	15	Yining, Yili, China	Bos taurus	9.1	64	50.28	87.91	46.2
	Yanbian (YB)	15	Yanbian, Jilin, China	Bos taurus	5	66	44.18	129.42	44.91
	Chaidamu (CDM)	16	Chaidamu, Qinhai, China	Bos taurus	4.4	32	46.68	96.96	36.94
	Mongolian (MG)	14	Xilingol League, Inner Mongolia, China	Bos taurus	7.9	52	49.33	116.04	43.93
Central group
	Jiaxian Red (JX)	14	Jiaxian, Henan, China	Hybrid (Bos taurus × Bos indicus )	14.5	67	58.08	113.66	34.65
	Luxi (LX)	11	Jining, Shandong, China	Hybrid (Bos taurus × Bos indicus )	6.8	66	46.81	117.78	37.09
	Bohai Black (BH)	20	Binzhou, Shandong, China	Hybrid (Bos taurus × Bos indicus )	12.2	66	54.72	116.61	38.95
	Qinchuan (QC)	13	Yangling, Shaanxi, China	Hybrid (Bos taurus × Bos indicus )	8.3	63	49.19	107.92	34.51
Southern group
	Wannan (WN)	20	Jixi, Anhui, China	Bos indicus	16.5	77	61.23	117.96	31.95
	Yunlin (YL)	22	Yunlin, Yunnan, China	Bos indicus	14.9	74	58.7	102.82	24.88
	Wenshan (WS)	20	Wenshan, Yunnan, China	Bos indicus	17.2	81	62.44	104.31	23.41
	Weizhou (WZ)	20	Weizhou, Guangxi, China	Bos indicus	21.7	82	69.77
	Hainan (HN)	10	Leizhou, Guangdong, China		23.8	85	73.45	110.1	20.87
Special group
	Tibetan (TB)	18	Lhasa, Tibetan, China	Bos taurus	8.5	63	49.48	93.21	29
	Rikaze (RKZ)	18	Shigatse Humped, Tibetan, China	Bos indicus	2.1	55	41.28	87.59	28.57
Total		246

### Sheet: Table S2
Table S2 Genotypic and allelic frequencies of the KRT38 gene across 15 cattle breeds
Geographical Grouping		Breeds(codes)	KRT38 gene (NC_037346.1 g.41650738A>G)
			Genotypic Frequencies (Number)			Allelic Frequencies		Mutation Allele Frequencies
			AA	AG	GG	A	G
Northern Group		Kazakh (KZ)	0.8666(13)	0.1333(2)	0	0.9884(171）	0.0116(2）	0.0666
		Yanbian (YB)	0.7333(11）	0.2(3）	0.0667(1)	0.9688(124）	0.0313(4）	0.1
		Chaidamu (CDM)	1(16)	0	0	1(256)	0	0
		Mongolian (MG)	0.7143(10)	0.2857(4)	0	0.9630(104）	0.0370(4）	0.1429
Central Group		Jiaxian Red (JX)	0.2412(3)	0.5714(8)	0.2412(3)	0.5(17）	0.5(17）	0.2857
		Luxi (LX)	0.3636(4)	0.5455(6)	0.0909(1)	0.741(20）	0.2593(7）	0.2728
		Bohai Black (BH)	0.75(15)	0.15(3)	0.1(2)	0.9702(228）	0.0298(7）	0.075
		Qinchuan (QC)	0.5385(7)	0.0307(5)	0.0769(1)	0.9(54）	0.1(6）	0.0154
Southern Group		Wannan (WN)	0.2(4)	0.65(13)	0.15(3)	0.5686(29）	0.4313(22）	0.325
		Yunlin (YL)	0	0	1(22)	0	1(1）	0
		Wenshan (WS)	0.4(8)	0.5(10)	0.1(2)	0.8409(74）	0.1591(14）	0.25
		Weizhou (WZ)	0.3(6)	0.45(9)	0.25(5)	0.5696(45）	0.4304(34）	0.225
		Hainan (HN)	0.4(4)	0.4(4)	0.2(2)	0.7143(20）	0.2857(8）	0.2
Special Group		Tibet(XZ)	0.7222(13)	0.2777(5)	0	0.9721(174）	0.0279(5）	0.1389
		Rikaze (RKZ)	0.1111(2)	0.3888(7)	0.5(9)	0.1111(11）	0.8888(88）	0.1944

### Sheet: Table S3
Table S3 Genetic indices Ho, He, Ne and PIC of the KRT38 gene across 15 Chinese cattle breeds.
Geographical grouping	Breeds	P-value	Ho	He	Ne	PIC
Northern group	Kazakh (KZ)	0.782055	0.875556	0.124444	1.14213	0.116701
	Yanbian (YB)	0.278172	0.722222	0.277778	1.38462	0.239198
	Chaidamu (CDM)		1	0	1	0
	Mongolian (MG)	0.532884	0.755102	0.244898	1.32432	0.21491
Central group
	Jiaxian Red (JX)	0.59298	0.5	0.5	2	0.375
	Luxi (LX)	0.55368	0.53719	0.46281	1.86154	0.355713
	Bohai Black (BH)	0.0316385	0.71125	0.28875	1.40598	0.355713
	Qinchuan (QC)	0.935181	0.606509	0.393491	1.64878	0.316073
Southern group
	Wannan (WN)	0.175032	0.50125	0.49875	1.99501	0.374374
	Yunlin (YL)		1	0	1	0
	Wenshan (WS)	0.658273	0.545	0.455	1.83486	0.351487
	Weizhou (WZ)	0.66202	0.50125	0.49875	1.99501	0.374374
	Hainan (HN)	0.598161	0.52	0.48	1.92308	0.3648
Special group
	Tibetan (XZ)	0.493788	0.760802	0.239198	1.3144	0.21059
	Rikaze (RKZ)	0.72271	0.575617	0.424383	1.73727	0.334332

### Sheet: Table S4
Table S4. Tests of between-subjects effects
Source	Dependent Variable	Type III sum of squares	df	Mean Square	F	Sig.	Partial Eta Squared
Corrected Model	Temperature	547.262a	2	273.631	7.90679	0.000471232	0.0611003
	Relative Humidity	4557.730b	2	2278.86	15.3107	5.46311e-07	0.111911
	THI	1026.504c	2	513.252	7.01042	0.0010965	0.0545514
Intercept	Temperature	32536.9	1	32536.9	940.18	1.71257e-85	0.794621
	Relative Humidity	1.01419e+06	1	1.01419e+06	6813.91	9.13521e-180	0.965566
	THI	671480	1	671480	9171.63	5.60233e-195	0.974189
genotype	Temperature	547.262	2	273.631	7.90679	0.000471232	0.0611003
	Relative Humidity	4557.73	2	2278.86	15.3107	5.46311e-07	0.111911
	THI	1026.5	2	513.252	7.01042	0.0010965	0.0545514
Error	Temperature	8409.52	243	34.6071
	Relative Humidity	36168.5	243	148.842
	THI	17790.7	243	73.2127
Total	Temperature	42833.3	246
	Relative Humidity	1133393	246
	THI	753621	246
Corrected Total	Temperature	8956.78	245
	Relative Humidity	40726.2	245
	THI	18817.2	245
a. R Squared = 0.178 (Adjusted R Squared = 0.053)
b. R Squared = 0.172 (Adjusted R Squared = 0.105)
c. R Squared = 0.167 (Adjusted R Squared = 0.047)
